# Sox9 and Nfi transcription factors regulate the timing of neurogenesis and ependymal maturation in dopamine progenitors

**DOI:** 10.1101/2024.11.12.623209

**Authors:** Laura Lahti, Nikolaos Volakakis, Linda Gillberg, Behzad Yaghmaeian Salmani, Katarína Tiklová, Nigel Kee, Hilda Lundén-Miguel, Michael Piper, Richard Gronostajski, Thomas Perlmann

## Abstract

Correct timing of neurogenesis is critical for both generating the correct number and subtypes of glia and neurons in the embryo, as well as preventing tumours and the depletion of stem cell pools in the adults. Here we analyse how the midbrain dopamine neuron (mDA) progenitors transition into cell cycle arrest (G0) and begin to mature into ependymal cells. The comparison of mDA progenitors from different embryonic stages revealed the upregulation of *Nfi* and *Sox9* transcription factors during development. Their conditional inactivation in the early embryonic midbrain leads to delayed G0 entry and ependymal maturation, reduced gliogenesis, and increased generation of neurons, including mDA neurons. In contrast, their inactivation in late embryogenesis does not result in mitotic re-entry, suggesting that these factors are necessary for the G0 induction, but not for its maintenance. Our characterisation of mDA-progenitor-derived adult ependymal cells by single-cell RNA sequencing and histology show that they both retain several progenitor features but also secrete neuropeptides and contact neighbouring cells and blood vessels, indicating that these cells may form a novel part of the circumventricular organ system.
