## Supplementary Table 4 for "Sox9 and Nfi transcription factors regulate the timing of neurogenesis and ependymal maturation in dopamine progenitors"

### Sheet: Sheet1
	Primary antibodies						Secondary antibodies
	Target	Host	Company	Product number	Dilution used		Host	Target	Fluorophore	Company	Product number	Dilution used
	Aldh1l1	Rabbit	Abcam	ab177463	1:600		Donkey	Mouse	Alexa 488	Jackson Immunoresearch	715-545-150	1:400
	Betacatenin	Rabbit	Abcam	ab32572	1:400		Donkey	Mouse	Cy3	Jackson Immunoresearch	715-165-151	1:400
	BrdU	Mouse	Perkin Elmer	RNP20AB	1:600		Donkey	Mouse	Alexa 647	Jackson Immunoresearch	715-605-150	1:400
	CyclinD1	Rabbit	Thermo Scientific	MA5-1452	1:400		Donkey	Rabbit	Alexa 488	Invitrogen	A21206	1:400
	FoxA2	Rabbit	Abcam	ab108422	1:400		Donkey	Rabbit	Cy3	Jackson Immunoresearch	711-165-152	1:400
	FoxJ1	Rabbit	Abcam	ab235445	1:400		Donkey	Rabbit	Alexa 647	Jackson Immunoresearch	711-605-152	1:400
	FoxP1	Mouse	Abcam	ab32010	1:200		Donkey	Goat	Cy3	Jackson Immunoresearch	705-165-147	1:400
	GFAP	Rabbit	DAKO	Z0334	1:600		Donkey	Goat	Alexa 647	Life Technologies	A21447	1:400
	Nestin	Mouse	BD Pharmingen	556309	1:400		Donkey	Goat	Biotin	Jackson Immunoresearch	705-066-147	1:800
	NeuN	Rabbit	Abcam	ab177487	1:400		Goat	Chicken	Alexa 647	Invitrogen	A21449	1:400
	Nfia	Rabbit	Atlas Antibodies	HPA006111	1:400		Donkey	Guineapig	Cy3	Jackson Immunoresearch	706-165-148	1:400
	Nfib	Rabbit	Atlas Antibodies	HPA003956	1:400		Donkey	Guineapig	Alexa 647	Jackson Immunoresearch	706-605-148	1:400
	Nfic	Rabbit	Atlas Antibodies	HPA052625	1:400		Donkey	Sheep	Cy3	Jackson Immunoresearch	713-165-147	1;400
	Nfix	Rabbit	Atlas Antibodies	HPA007533	1:400		Donkey	Sheep	Alexa 647	Life Technologies	A21448	1:400
	Olig2	Rabbit	Millipore	AB9610	1:400
	Olig2	Goat	R&D Systems	AF2418	1:400
	Otx2	Goat	R&D Systems	AF1979	1:400
	PCNA	Rabbit	Abcam	ab92552	1:400
	PDGFR	Rabbit	Abcam	ab32570	1:400
	Pitx3	Guineapig	N/A	N/A	1:600
	Pou4f1	Rabbit	Abcam	ab245320	1:400
	Prom1 (CD133)	Rabbit	Abcam	ab19898	1:400
	RFP	Goat	Sicgen (MediQip)	ab8181-200	1:800
	RFP	Rabbit	Rockland	600-401-379	1:800
	S100beta	Rabbit	Abcam	ab52642	1:800
	Sox2	Mouse	Abcam	ab79351	1:400
	Sox2	Rabbit	Millipore	AB5603	1:600
	Sox6	Guineapig	A gift from Jonas Muhr	N/A	1:600
	Sox9	Rabbit	Abcam	ab185966	1:400
	Th	Mouse	Millipore	MAB318	1:600
	Th	Rabbit	Pelfreeze	P40101-0	1:800
	Th	Sheep	Pelfreeze	P60101-0	1:400
	Tuj1	Mouse	Covance	MMS-435P	1:600
	Vimentin	Chicken	Abcam	ab24525	1:800
	Vimentin	Rabbit	Abcam	ab92547	1:600
	ZO1	Rabbit	Invitrogen	40-2200	1:400
